# Comparative gene regulatory network mapping of Brassicaceae members with differential drought tolerance

**DOI:** 10.1101/2025.08.24.668636

**Authors:** Ramakrishnan Pandiarajan, Chung-Wen Lin, Mayra Sauer, Simin T Rothballer, Nora Marin-de la Rosa, Patrick Schwehn, Eleftheria Papadopoulou, Benedikt Mairhörmann, Pascal Falter-Braun

## Abstract

Climate change is projected to intensify weather extremes like droughts that threaten global crop yields. While many crops are sensitive to water deprivation, they have drought-tolerant wild relatives; however, the molecular basis for this differential tolerance among closely related species remains unclear. We previously investigated this using transcriptomics in the Brassicaceae family, comparing the drought-sensitive reference plant *Arabidopsis thaliana (Ath)* with its drought-tolerant relatives *Arabidopsis lyrata (Aly)* and *Eutrema salsugineum (Esa)*, uncovering key differences that may underlie their respective phenotypes. Here, to elucidate the regulatory architecture driving these differences, we mapped drought-responsive gene regulatory networks (GRNs) for all three species using the yeast one-hybrid (Y1H) approach. We cloned promoters of orthologs with divergent drought-induced expression patterns and screened them against the *Ath* transcription factor (TF) collection, generating a quality-controlled cross-species drought-responsive GRN map encompassing 1,137 high-confidence TF-promoter interactions. Comparative analysis revealed that the tolerant species share greater regulatory similarity and exhibit higher network connectivity than *Ath*. An *Esa*-specific expansion of bZIP TF interactions was observed, consistent with an enrichment of G-box motifs in its genome and in drought-upregulated genes. Several observed changes affect the ABA signalling pathway: *Ath* gained a susceptibility linked GBF3-*CYP707A1* edge, whereas *Esa* acquired tolerance associated ABF-*mTERF10* interactions. Furthermore, network-rewiring analysis uncovered a novel role for *ASIL2* in stress response. Finally, our network highlights TFs (CSDP1, ERF4, HB6, and MYB73) that likely contribute to the “stress-primed” state of *Aly* and *Esa*. Our work provides a broadly applicable framework for comparative GRN mapping and a valuable resource for improving drought tolerance in crops.
