## Supplementary material for "Comparative gene regulatory network mapping of Brassicaceae members with differential drought tolerance": Table S1

### Sheet: Index
Sheet No.	Contents
1	List of promoter orthologs selected for cloning
2	List of DGRN interactions
3	Literature validation rate of Y1H interactions

### Sheet: 01_Promoter_selection
Ortholog number	Ath locus	Ath promoter	Aly promoter	Esa promoter	Gene common name	Category	Reference	Ath cluster	Ath/Aly cluster	Gene group	Cluster distance	Expression distance T5	Expression distance T11	Complete score
1	AT5G51780	-1200,+300	-1200,+300	-1200,+300	bHLH DNA-binding superfamily protein	Divergent	Esa	ND	NU	TF	2	0.317594	1.93258	4.25017
2	AT2G29180	-1200, +300	-1200, +300	-1200, +300	Transmembrane_protein_1	Divergent	Aly	ND	DD	Miscellaneous	1	2.62958	3.29277	6.92235
3	AT1G76680	-1250, +250	-1250, +250	-1250, +250	OPR1	Divergent	Esa	NN	DD	Miscellaneous	2	1.30702	2.42254	5.72956
4	AT1G16530	-1300, +300	-1300, +300	-1300, +300	ASL9	Divergent	Aly	ND	DD	TF	1	1.02855	1.39071	3.41926
5	AT5G46330	-1300, +300	-1300, +300	-1300, +300	FLS2	Divergent	Esa	NN	ND	Signalling factors	1	0.831188	1.49188	3.32307
6	AT3G19100	-1250, +250	-1250, +250	-1250, +250	TAGK2	Divergent	Aly	NN	NU	Signalling factors	1	0.408045	1.1173	2.52534
7	AT2G43590	-1250, +250	-1250, +250	-1250, +250	PR-3_like_protein	Divergent	Aly	NU	DD	Miscellaneous	3	1.19997	4	8.19997
8	AT4G37610	-1250, +250	-1250, +250	-1250, +250	BT5	Divergent	Aly	ND	NN	Signalling factors	1	0.953539	1.42684	3.38038
9	AT1G80440	-1300, +300	-1300, +300	-1300, +300	KMD1	Divergent	Esa	NN	UD	Signalling factors	2	0.841792	0.455756	3.29755
10	AT5G26860	-1250, +250	-1250, +250	-1250, +250	LON1	ABA signalling	NA	NA	NA	NA	NA	NA	NA	NA
11	AT3G28340	-1300, +300	-1300, +300	-1300, +300	GOLS8	Divergent	Aly	ND	DN	Miscellaneous	2	0.79015	1.87634	4.66649
12	AT5G42780	-1250, +250	-1250, +250	-1250, +250	HB27	Divergent	Aly and Esa	NN	ND	TF	1	0.637046	1.45634	3.09338
13	AT3G63280	-1300, +300	-1300, +300	-1300, +300	NEK4	Divergent	Esa	NN	DU	Signalling factors	2	1.57343	0.253102	3.82654
14	AT5G58340	-1250, +250	-1250, +250	-1250, +250	myb-like HTH transcriptional regulator family protein	Divergent	Aly	NN	DD	TF	2	0.773513	2.69485	5.46836
15	AT2G44840	-1250, +250	-1250, +250	-1250, +250	ERF13	Divergent	Aly and Esa	ND	DN	TF	2	0.789326	0.581826	3.37115
16	AT2G34620	-1250, +250	-1250, +250	-1250, +250	MTERF10	Divergent	Aly	ND	DN	TF	2	4	2.9496	8.9496
17	AT2G18500	-1250, +250	-1250, +250	-1250, +250	OFP7	Divergent	Aly and Esa	ND	DN	TF	2	2.07624	0.661564	4.7378
18	AT5G52300	-1250, +250	-1250, +250	-1250, +250	RD29B	Based on Marin-de la rosa et.al, 2019	NA	NA	NA	NA	NA	NA	NA	NA
19	AT5G47220	-1250, +250	-1250, +250	-1250, +250	ERF2	Divergent	Esa	NN	ND	TF	1	0.985837	2.17201	4.15785
20	AT2G29090	-1250, +250	-1250, +250	-1250, +250	CYP707A2	ABA signalling	NA	NA	NA	NA	NA	NA	NA	NA
21	AT3G61890	-1250, +250	-1250, +250	-1250, +250	HB12	Divergent	Aly and Esa	NN	NU	TF	1	1.02082	1.94012	3.96094
22	AT2G46270	-1300, +300	-1300, +300	-1300, +300	GBF3	Divergent	Aly and Esa	UN	NU	TF	2	1.69012	0.831355	4.52147
23	AT4G30270	-1250, +250	-1250, +250	-1250, +250	SEN4	Divergent	Aly	NN	DD	Miscellaneous	2	1.24543	2.20239	5.44783
24	AT5G57560	-1250, +250	-1250, +250	-1250, +250	XTH22	Divergent	Esa	ND	DU	Miscellaneous	3	2.21192	1.4513	6.66322
25	AT5G67030	-1300, +300	-1300, +300	-1300, +300	ABA1	ABA signalling	NA	NA	NA	NA	NA	NA	NA	NA
26	AT2G42990	-1300, +300	-1300, +300	-1300, +300	GDSL_superfamily_protein_1	Divergent	Aly and Esa	NU	ND	Miscellaneous	2	0.31573	2.28786	4.60359
27	AT5G04150	-1350, +250	-1350, +250	-1350, +250	BHLH101	Divergent	Esa	NN	UN	TF	1	1.83777	0.965529	3.8033
28	AT1G10480	-1250, +250	-1250, +250	-1250, +250	ZFP5	Divergent	Esa	NN	DU	TF	2	0.888146	0.986291	3.87444
29	AT5G63160	-1300, +300	-1300, +300	-1300, +300	BT1	Divergent	Aly	NN	DU	Signalling factors	2	0.467651	1.00255	3.4702
30	AT3G15400	-1350, +250	-1350, +250	-1350, +250	ATA20	Divergent	Aly	NU	DN	Miscellaneous	2	0.725024	2.47678	5.2018
31	AT1G49720	-1300, +300	-1300, +300	-1300, +300	ABF1	Based on Marin-de la rosa et.al, 2019	NA	NA	NA	NA	NA	NA	NA	NA
32	AT3G53235	-1250, +250	-1250, +250	-1250, +250	Hypothetical protein_2	Divergent	Esa	ND	NU	Miscellaneous	2	1.07506	1.79241	4.86747
33	AT1G04210	-1250, +250	-1250, +250	-1250, +250	Raf-related Kinase	Divergent	Esa	NN	ND	Signalling factors	1	0.88429	1.44555	3.32984
34	AT4G17340	-1250, +250	-1250, +250	-1250, +250	TIP2;2	Divergent	Esa	DD	NN	Miscellaneous	2	1.40973	1.9469	5.35662
35	AT4G04490	-1250, +250	-1250, +250	-1250, +250	CRK36	Divergent	Aly	ND	NU	Signalling factors	2	0.340036	1.64285	3.98289
36	AT2G32100	-1150, +250	-1150, +250	-1150, +250	OFP16	Divergent	Aly	NN	DN	TF	1	1.1396	1.18126	3.32086
37	AT5G20790	-1250, +250	-1250, +250	-1250, +250	Transmembrane_protein_4	Divergent	Aly	DU	ND	Miscellaneous	3	1.28945	1.35386	5.64331
38	AT1G54010	-1250, +250	-1250, +250	-1250, +250	GDSL_superfamily_protein_2	Divergent	Esa	ND	DU	Miscellaneous	3	1.96025	0.761854	5.7221
39	AT3G16530	-1300, +300	-1300, +300	-1300, +300	Legume lectin family protein	Divergent	Aly	DD	DU	Miscellaneous	2	0.803588	2.58319	5.38678
40	AT4G14420	-1250, +250	-1250, +250	-1250, +250	HR-like lesion-inducing protein-related	Divergent	Aly	ND	NU	Miscellaneous	2	0.306065	2.6687	4.97476
41	AT5G22545	-1250, +250	-1250, +250	-1250, +250	Hypothetical protein_1	Divergent	Aly and Esa	NU	ND	Miscellaneous	2	0.468322	2.93419	5.40251
42	AT4G22940	-1300, +300	-1300, +300	-1300, +300	Protein kinase superfamily protein	Divergent	Aly and Esa	NN	NN	Signalling factors	0	0.947871	1.55083	2.4987
43	AT2G38310	-1300, +300	-1300, +300	-1300, +300	PYL4	Based on Marin-de la rosa et.al, 2019	NA	NA	NA	NA	NA	NA	NA	NA
44	AT1G56600	-1300, +300	-1300, +300	-1300, +300	GOLS2	Divergent	Aly and Esa	UN	NU	Miscellaneous	2	2.08138	2.26382	6.34521
45	AT1G77640	-1350, +250	-1350, +250	-1350, +250	DREB_A5_protein	Divergent	Esa	ND	DN	TF	2	1.59407	1.10966	4.70374
46	AT2G39800	-1200, +300	-1200, +300	-1200, +300	P5CS1	Based on Marin-de la rosa et.al, 2019	NA	NA	NA	NA	NA	NA	NA	NA
47	AT3G62090	-1300, +300	-1300, +300	-1300, +300	PIF6	Divergent	Aly and Esa	NU	NN	TF	1	1.00643	1.63355	3.63998
48	AT5G15500	-1250, +250	-1250, +250	-1250, +250	Ankyrin repeat family protein	Divergent	Esa	UU	NN	Miscellaneous	2	0.896493	2.21793	5.11442
49	AT2G30410	-1200, +300	-1200, +300	-1200, +300	KIESEL	Divergent	Aly	NN	DN	Miscellaneous	1	3.49051	3.67094	8.16145
50	AT4G00050	-1250, +250	-1250, +250	-1250, +250	PIF 8	Divergent	Esa	NN	UD	TF	2	0.91	1.50115	4.41115
51	AT5G47640	-1250, +250	-1250, +250	-1250, +250	NFY-B2	Divergent	Esa	NN	NU	TF	1	0.453765	3.02122	4.47498
52	AT1G69880	-1250, +250	-1250, +250	-1250, +250	TH8	Divergent	Aly and Esa	DN	NU	Miscellaneous	2	1.00681	2.10555	5.11236
53	AT3G06010	-1300, +300	-1300, +300	-1300, +300	CHR12	ABA signalling	NA	NA	NA	NA	NA	NA	NA	NA
54	AT1G69490	-1250, +250	-1250, +250	-1250, +250	NAP	Divergent	Aly	UN	NU	TF	2	0.600663	0.992781	3.59344
55	AT2G31010	-1250, +250	-1250, +250	-1250, +250	RAF13	Divergent	Aly	ND	UN	Signalling factors	2	0.770648	0.973086	3.74373
56	AT5G50570	-1250, +250	-1250, +250	-1250, +250	SPL13	Divergent	Aly and Esa	ND	NN	TF	1	1.55708	0.970693	3.52777
57	AT1G21910	-1350, +250	-1350, +250	-1350, +250	Integrase-type DNA-binding superfamily protein	Divergent	Esa	ND	DU	TF	3	2.17967	2.36719	7.54686
58	AT1G19510	-1250, +250	-1250, +250	-1250, +250	RL5	Divergent	Aly	ND	DD	TF	1	1.2476	2.20005	4.44766
59	AT1G61340	-1008, +250	-1008, +250	-1008, +250	FBS1	Divergent	Esa	ND	DU	Signalling factors	3	0.798144	1.62256	5.4207
60	AT5G50820	-1350, +250	-1350, +250	-1350, +250	NAC97	Divergent	Esa	ND	NU	TF	2	0.642994	1.47333	4.11632
61	AT5G60890	-1280, +118	-1280, +118	-1280, +118	MYB34	Divergent	Esa	ND	DU	TF	3	1.13958	1.42491	5.56448
62	AT2G27150	-1350, +250	-1350, +250	-1350, +250	AAO3	ABA signalling	NA	NA	NA	NA	NA	NA	NA	NA
63	AT1G07135	-1250, +250	-1250, +250	-1250, +250	glycine-rich protein	Divergent	Aly	ND	DU	Miscellaneous	3	1.28496	1.6486	5.93356
64	AT1G27730	-1250, +250	-1250, +250	-1250, +250	ZAT10	Divergent	Aly	ND	DU	TF	3	0.816239	0.904128	4.72037
65	AT5G14330	-1300, +300	-1300, +300	-1300, +300	Transmembrane_protein_2	Divergent	Esa	ND	DN	Miscellaneous	2	2.07015	1.08734	5.1575
66	AT2G34810	-1250, +250	-1250, +250	-1250, +250	BBE16	Divergent	Esa	NN	DD	Miscellaneous	2	1.22666	2.28535	5.512
67	AT2G43140	-1250, +250	-1250, +250	-1250, +250	BHLH129	Divergent	Esa	NN	DD	TF	2	1.09188	1.51418	4.60606
68	AT2G40330	-1300, +300	-1300, +300	-1300, +300	PYL6	Based on Marin-de la rosa et.al, 2019	NA	NA	NA	NA	NA	NA	NA	NA
69	AT2G17040	-1250, +250	-1250, +250	-1250, +250	NAC36	Divergent	Aly and Esa	UD	NN	TF	2	1.39057	1.08807	4.47864
70	AT3G55610	-1350, +250	-1350, +250	-1350, +250	P5CS2	ABA signalling	NA	NA	NA	NA	NA	NA	NA	NA
71	AT4G25470	-1250, +250	-1250, +250	-1250, +250	CBF2	Divergent	Aly and Esa	ND	NN	TF	1	0	3.3188	4.3188
72	AT1G32640	-960, +250	-960, +250	-960, +250	MYC2	Divergent	Aly and Esa	DD	NN	TF	2	1.65608	2.33115	5.98723
73	AT3G05640	-1350, +250	-1350, +250	-1350, +250	EGR1	Divergent	Aly	NN	NU	Signalling factors	1	0.184463	1.235	2.41947
74	AT3G50770	-1250, +250	-1250, +250	-1250, +250	CML41	Divergent	Aly	ND	DU	Miscellaneous	3	1.28229	1.17902	5.46131
75	AT3G16720	-1250, +250	-1250, +250	-1250, +250	TL2	Divergent	Aly	ND	DN	Signalling factors	2	0.80698	0.266206	3.07319
76	AT2G28510	-1250, +250	-1250, +250	-1250, +250	DOF2.1	Divergent	Aly	NN	DN	TF	1	1.98974	1.6278	4.61754
77	AT5G59310	-1250, +250	-1250, +250	-1250, +250	LTP4	Based on Marin-de la rosa et.al, 2019	NA	NA	NA	NA	NA	NA	NA	NA
78	AT5G39610	-1250, +250	-1250, +250	-1250, +250	NAC6	Divergent	Esa	UN	NN	TF	1	1.75963	0.677912	3.43755
79	AT3G61630	-1250, +250	-1250, +250	-1250, +250	CRF6	Divergent	Aly	NN	DU	TF	2	0.850641	0.474756	3.3254
80	AT5G03490	-1250, +250	-1250, +250	-1250, +250	UGT89A2	Divergent	Aly	NN	DD	Miscellaneous	2	1.19362	2.20671	5.40033
81	AT1G68840	-1250, +250	-1250, +250	-1250, +250	RAV2	Divergent	Aly	ND	DN	TF	2	0.879399	0.1263	3.0057
82	AT5G06860	-890, +250	-890, +250	-890, +250	PGIP1	Divergent	Esa	NN	DD	Miscellaneous	2	1.89204	3.06771	6.95976
83	AT2G23030	-1250, +250	-1250, +250	-1250, +250	SnRK2.9	ABA signalling	NA	NA	NA	NA	NA	NA	NA	NA
84	AT5G44420	-1250, +250	-1250, +250	-1250, +250	PDF1.2A	Divergent	Esa	DN	ND	Miscellaneous	2	3.67729	1.79394	7.47123
85	AT4G18422	-1350, +250	-1350, +250	-1350, +250	Transmembrane_protein_3	Divergent	Aly and Esa	ND	NU	Miscellaneous	2	0.267807	3.04865	5.31646
86	AT2G38470	-1250, +250	-1250, +250	-1250, +250	WRKY33	Divergent	Aly	ND	NU	TF	2	0.771618	0.790047	3.56166
87	AT2G30770	-1350, +250	-1350, +250	-1350, +250	CYP71A13	Divergent	Esa	DU	UN	Miscellaneous	3	4	2.0567	9.0567
88	AT1G04250	-970, +100	-970, +100	-970, +100	AXR3	Divergent	Esa	ND	DN	Signalling factors	2	0.721382	0.566781	3.28816
89	AT5G25190	-1200, +300	-1200, +300	-1200, +300	Integrase-type DNA-binding superfamily protein	Divergent	Esa	ND	DN	TF	2	1.27583	1.18168	4.4575
90	AT2G20670	-852, +100	-852, +100	-852, +100	DUF506	Divergent	Aly	UD	NU	Miscellaneous	3	0.809645	1.69852	5.50817
91	AT4G19230	-1089, +100	-1012, +100	-1017, +100	CYP707A1	ABA signalling	NA	NA	NA	NA	NA	NA	NA	NA
92	AT2G19900	-1300, +300	-1300, +300	-1300, +300	NADP-ME1	Divergent	Aly and Esa	NN	NU	Miscellaneous	1	0.101761	3.32456	4.42632
93	AT1G34180	-1300, +300	-1300, +300	-1300, +300	ANAC016	Based on Marin-de la rosa et.al, 2019	NA	NA	NA	NA	NA	NA	NA	NA
94	AT1G06160	-1300, +300	-1300, +300	-1300, +300	ERF59	Divergent	Aly	ND	DN	TF	2	1.19402	1.69338	4.8874
95	AT5G48485	-1300, +300	-1300, +300	-1300, +300	DIR1	Divergent	Aly	NN	DD	Miscellaneous	2	0.504362	2.0468	4.55116
96	AT5G62040	-1200, +100	-1200, +100	-1200, +100	BFT	Divergent	Esa	UU	NN	Miscellaneous	2	1.62784	1.86126	5.4891
97	AT3G22830	-1300, +300	-1300, +300	-1300, +300	HSFA6B	Divergent	Aly and Esa	NN	NU	TF	1	0	2.28409	3.28409
98	AT5G64110	-1350, +250	-1350, +250	-1350, +250	Peroxidase superfamily protein	Divergent	Esa	DU	ND	Miscellaneous	3	1.60018	0.379231	4.97941
99	AT4G27410	-1350, +250	-1350, +250	-1350, +250	RD26	Divergent	Aly	NN	NU	TF	1	0.0107592	2.45116	3.46192
100	AT1G48000	-942, +100	-942, +100	-942, +100	MYB112	Divergent	Aly and Esa	NU	NN	TF	1	0.204225	2.20163	3.40586
101	AT1G18835	-1300, +300	-1300, +300	-1300, +300	MIF3	Divergent	Aly and Esa	NN	DN	TF	1	1.53165	1.42459	3.95624
102	AT3G30775	-1350, +250	-1350, +250	-1350, +250	PDH1	ABA signalling	NA	NA	NA	NA	NA	NA	NA	NA
103	AT2G32090	-1300, +300	-1300, +300	-1300, +300	GLXI-LIKE_9	Divergent	Aly	NN	DN	Miscellaneous	1	3.16996	3.23432	7.40428
104	AT4G33467	-1350, +250	-1350, +250	-1350, +250	Hypothetical_protein_3	Divergent	Aly and Esa	NN	NU	Miscellaneous	1	0.588704	3.8075	5.39621
105	AT4G32890	-1350, +250	-1350, +250	-1350, +250	GATA9	Divergent	Esa	ND	NU	TF	2	0.610904	1.63286	4.24376
106	AT3G18400	-1300, +300	-1300, +300	-1300, +300	NAC58	Divergent	Esa	NN	DU	TF	2	0.854249	1.06034	3.91459
107	AT2G33480	-1300, +300	-1300, +300	-1300, +300	NAC41	Divergent	Aly	NN	DD	TF	2	0.61229	1.82641	4.4387
108	AT5G22380	-1300, +300	-1300, +300	-1300, +300	NAC90	Divergent	Aly	UD	NN	TF	2	1.03398	1.28096	4.31495
109	AT5G64750	-1300, +300	-1300, +300	-1300, +300	Integrase-type DNA-binding superfamily protein	Divergent	Esa	NN	DD	TF	2	1.63217	1.82748	5.45965
110	AT3G15670	-1350, +250	-1350, +250	-1350, +250	LEA76	Divergent	Esa	NN	NU	Miscellaneous	1	1.02732	2.84188	4.8692
111	AT2G32510	-800, +300	-800, +300	-800, +300	MAPKKK17	Divergent	Esa	NN	DU	Signalling factors	2	0.815725	1.03929	3.85502
112	AT5G44430	-900, +250	-900, +250	-900, +250	PDF1.2C	Divergent	Aly	DN	NU	Miscellaneous	2	1.85303	2.88052	6.73356
113	AT4G17030	-1350, +250	-1350, +250	-1350, +250	EXLB1	Divergent	Aly and Esa	NN	NU	Miscellaneous	1	0.25643	3.19758	4.45401
114	AT1G52890	-1262, +100	-1262, +100	-1262, +100	NAC19	Divergent	Aly and Esa	DU	NU	TF	1	1.01467	1.15029	3.16496
115	AT4G19170	-1300, +300	-1300, +300	-1300, +300	NCED4	ABA signalling	NA	NA	NA	NA	NA	NA	NA	NA
116	AT1G35140	-1250, +250	-1250, +250	-1250, +250	HUP46	Divergent	Esa	ND	DU	Miscellaneous	3	1.28016	3.66959	7.94975
117	AT1G80840	-1080, +100	-1080, +100	-1080, +100	WRKY40	Divergent	Aly and Esa	NN	DN	TF	1	1.66004	0.777587	3.43763
118	AT1G54160	-1350, +250	-1350, +250	-1350, +250	NF-YA5	Based on Marin-de la rosa et.al, 2019	NA	NA	NA	NA	NA	NA	NA	NA
119	AT3G14440	-1300, +300	-1300, +300	-1300, +300	NCED3	ABA signalling	NA	NA	NA	NA	NA	NA	NA	NA
120	AT1G52000	-1350, +250	-1350, +250	-1350, +250	Mannose-binding lectin superfamily protein	Divergent	Esa	UN	DN	Miscellaneous	2	2.03815	2.06908	6.10724
121	AT5G59305	-1200, +300	-1200, +300	-1200, +300	CLE-like_protein	Divergent	Esa	UD	DU	Miscellaneous	4	2.97088	0.514764	7.48565
122	AT1G78815	-1350, +250	-1350, +250	-1350, +250	DUF640	Divergent	Esa	UD	DU	Miscellaneous	4	2.32967	0.143781	6.47346
123	AT1G71692	-1040, +100	-1040, +100	-1040, +100	AGL12	Divergent	Esa	NN	DU	TF	2	0.858206	1.42264	4.28085
124	AT2G23290	-1200, +300	-1200, +300	-1200, +300	MYB70	Divergent	Esa	ND	DN	TF	2	0.921962	0.253409	3.17537
125	AT3G19270	-1250, +250	-1250, +250	-1250, +250	CYP707A	ABA signalling	NA	NA	NA	NA	NA	NA	NA	NA
126	AT1G30135	-1250, +250	-1250, +250	-1250, +250	JAZ8	Divergent	Esa	NN	DN	TF	1	1.28992	1.15831	3.44823
127	AT5G40450	-1140, +50	-1140, +50	-1140, +50	RBB1	Divergent	Esa	ND	UN	Miscellaneous	2	1.77598	3.37662	7.1526
131	AT2G17630	-1350, +250	-1350, +250	-1350, +250	PLP-dependant transferase superfamily protein	Divergent	Esa	NN	DD	Miscellaneous	2	1.45691	1.89827	5.35518
133	AT4G27530	-1300, +300	-1300, +300	-1300, +300	Hypothetical_protein_1	Divergent	AlyEsa	NN	NU	Miscellaneous	1	0.958421	2.85378	4.8122
136	AT3G09640	-1350, +250	-1350, +250	-1350, +250	APX2	Divergent	Aly	NN	NU	Miscellaneous	1	0.886448	2.32677	4.21322

### Sheet: 02_DGRN_complete
Sl.no	Species	TF common name	Promoter common name
1	Aly	ZFP7	TAGK2
2	Aly	BPC2	TAGK2
3	Aly	BPC3	TAGK2
4	Aly	CSP3	TAGK2
5	Ath	BPC2	TAGK2
6	Ath	BPC3	TAGK2
7	Ath	SDG14	TAGK2
8	Ath	WRKY60	TAGK2
9	Esa	ASIL2	TAGK2
10	Esa	BPC2	TAGK2
11	Esa	BPC3	TAGK2
12	Esa	CSP3	TAGK2
13	Esa	WRKY60	TAGK2
14	Aly	MYBR1	TAGK2
15	Aly	GBF3	TAGK2
16	Aly	ESE3	TAGK2
17	Aly	ZFP4	TAGK2
18	Aly	WIND1	TAGK2
19	Aly	ZFP3	TAGK2
20	Aly	TLP3	TAGK2
21	Aly	ERF4	TAGK2
22	Aly	DREB26	TAGK2
23	Aly	ERF2	TAGK2
24	Aly	Rap2.6L	TAGK2
25	Aly	HB6	TAGK2
26	Aly	WRKY6	TAGK2
27	Aly	MYB73	TAGK2
28	Aly	CSDP1	TAGK2
29	Ath	ZFP7	TAGK2
30	Ath	ESE3	TAGK2
31	Ath	ERF4	TAGK2
32	Ath	DREB26	TAGK2
33	Ath	ERF2	TAGK2
34	Ath	Rap2.6L	TAGK2
35	Ath	HB6	TAGK2
36	Ath	WRKY6	TAGK2
37	Ath	MYB73	TAGK2
38	Ath	CSDP1	TAGK2
39	Ath	GTL1	TAGK2
40	Esa	MYBR1	TAGK2
41	Esa	ZFP7	TAGK2
42	Esa	ESE3	TAGK2
43	Esa	ZFP4	TAGK2
44	Esa	WIND1	TAGK2
45	Esa	ZFP3	TAGK2
46	Esa	ERF4	TAGK2
47	Esa	DREB26	TAGK2
48	Esa	ERF2	TAGK2
49	Esa	Rap2.6L	TAGK2
50	Esa	HB6	TAGK2
51	Esa	WRKY6	TAGK2
52	Esa	MYB73	TAGK2
53	Esa	CSDP1	TAGK2
54	Aly	CSDP1	LON1
55	Ath	CSDP1	LON1
56	Esa	CSDP1	LON1
57	Esa	ERF2	LON1
58	Aly	CSP3	LON1
59	Aly	HB32	LON1
60	Aly	TCP10	LON1
61	Ath	CSP3	LON1
62	Ath	LOV1	LON1
63	Ath	TCP10	LON1
64	Ath	WRKY60	LON1
65	Ath	WRKY75	LON1
66	Esa	CSP3	LON1
67	Esa	ERF-1	LON1
68	Esa	TCP10	LON1
69	Esa	TDR1	LON1
70	Esa	WRKY60	LON1
71	Aly	MYBR1	LON1
72	Aly	NAP	LON1
73	Aly	TLP3	LON1
74	Aly	WRKY6	LON1
75	Aly	BLH1	LON1
76	Ath	MYBR1	LON1
77	Ath	GBF3	LON1
78	Ath	ZFP7	LON1
79	Ath	NF-YB2	LON1
80	Ath	ZFP4	LON1
81	Ath	GAI	LON1
82	Ath	ERF4	LON1
83	Ath	ERF2	LON1
84	Ath	MYB32	LON1
85	Ath	HB6	LON1
86	Ath	WRKY6	LON1
87	Ath	MYB73	LON1
88	Ath	GTL1	LON1
89	Ath	ATAF1	LON1
90	Ath	BLH1	LON1
91	Esa	GBF3	LON1
92	Esa	ZFP7	LON1
93	Esa	ZFP4	LON1
94	Esa	NAP	LON1
95	Esa	TLP3	LON1
96	Esa	ERF4	LON1
97	Esa	HB6	LON1
98	Esa	WRKY6	LON1
99	Esa	MYB73	LON1
100	Aly	HSFA5	LON1
101	Ath	CSDP1	MTERF10
102	Ath	WRKY6	MTERF10
103	Ath	ZFP4	MTERF10
104	Esa	AREB3	MTERF10
105	Ath	BPC2	MTERF10
106	Ath	BPC3	MTERF10
107	Ath	CSP3	MTERF10
108	Ath	GBF1	MTERF10
109	Ath	HB34	MTERF10
110	Ath	LOV1	MTERF10
111	Ath	ZML1	MTERF10
112	Esa	BPC2	MTERF10
113	Esa	BPC3	MTERF10
114	Esa	bZIP16	MTERF10
115	Esa	GBF1	MTERF10
116	Esa	ABF3	MTERF10
117	Esa	ABF4	MTERF10
118	Esa	ABF1	MTERF10
119	Ath	ATAF1	MTERF10
120	Ath	CBF2	MTERF10
121	Ath	MYBR1	MTERF10
122	Ath	ZFP7	MTERF10
123	Ath	GAI	MTERF10
124	Ath	WIND2	MTERF10
125	Ath	WIND1	MTERF10
126	Ath	ZFP3	MTERF10
127	Ath	BZIP30	MTERF10
128	Ath	ERF2	MTERF10
129	Ath	ERF4	MTERF10
130	Ath	Rap2.6L	MTERF10
131	Ath	MYB73	MTERF10
132	Ath	GBF3	MTERF10
133	Ath	HB6	MTERF10
134	Ath	GTL1	MTERF10
135	Esa	MYB73	MTERF10
136	Esa	GBF3	MTERF10
137	Esa	ABI5	MTERF10
138	Aly	CSDP1	OFP7
139	Esa	CSDP1	OFP7
140	Ath	CBF2	OFP7
141	Ath	SZF1	OFP7
142	Aly	MYBR1	OFP7
143	Aly	ZFP7	OFP7
144	Aly	ZFP4	OFP7
145	Aly	ERF4	OFP7
146	Aly	ERF2	OFP7
147	Aly	Rap2.6L	OFP7
148	Aly	WRKY6	OFP7
149	Aly	MYB73	OFP7
150	Aly	ATAF1	OFP7
151	Ath	ZFP7	OFP7
152	Ath	ZFP4	OFP7
153	Ath	NAP	OFP7
154	Ath	ZFP3	OFP7
155	Ath	ERF4	OFP7
156	Ath	ERF2	OFP7
157	Ath	BT3	OFP7
158	Ath	Rap2.6L	OFP7
159	Ath	WRKY6	OFP7
160	Ath	HY5	OFP7
161	Ath	MYB73	OFP7
162	Ath	CSDP1	OFP7
163	Ath	ATAF1	OFP7
164	Esa	GBF3	OFP7
165	Esa	NAP	OFP7
166	Esa	WIND1	OFP7
167	Esa	ERF4	OFP7
168	Esa	DREB26	OFP7
169	Esa	Rap2.6L	OFP7
170	Esa	WRKY6	OFP7
171	Esa	HY5	OFP7
172	Esa	HDA6	OFP7
173	Ath	HSFA5	OFP7
174	Ath	VDOF1	RD29B
175	Ath	WRKY60	RD29B
176	Ath	ZFP4	RD29B
177	Ath	ATAF1	RD29B
178	Ath	CBF2	RD29B
179	Ath	CSDP1	RD29B
180	Ath	ERF2	RD29B
181	Ath	ERF4	RD29B
182	Ath	GBF3	RD29B
183	Ath	GTL1	RD29B
184	Ath	HB6	RD29B
185	Ath	MYB73	RD29B
186	Ath	Rap2.6L	RD29B
187	Ath	WRKY6	RD29B
188	Ath	ZFP7	RD29B
189	Aly	GBF3	ERF2
190	Esa	GBF3	ERF2
191	Aly	ATAF1	ERF2
192	Aly	CSDP1	ERF2
193	Aly	ERF4	ERF2
194	Aly	NAP	ERF2
195	Aly	SPL13A	ERF2
196	Aly	Rap2.6L	ERF2
197	Aly	WRKY6	ERF2
198	Aly	HY5	ERF2
199	Aly	MYB73	ERF2
200	Aly	ABF3	ERF2
201	Aly	ABF4	ERF2
202	Aly	ABF1	ERF2
203	Aly	AREB3	ERF2
204	Esa	ABF3	ERF2
205	Esa	ABF4	ERF2
206	Esa	ABF1	ERF2
207	Esa	AREB3	ERF2
208	Esa	ERF4	ERF2
209	Esa	Rap2.6L	ERF2
210	Esa	WRKY6	ERF2
211	Esa	HY5	ERF2
212	Esa	MYB73	ERF2
213	Ath	CBF2	SEN4
214	Ath	ERF5	SEN4
215	Ath	TDR1	SEN4
216	Esa	CSP3	SEN4
217	Aly	CBF2	SEN4
218	Aly	RAX2	SEN4
219	Aly	ZFP7	SEN4
220	Aly	NF-YB2	SEN4
221	Aly	ZFP4	SEN4
222	Aly	TLP3	SEN4
223	Aly	ERF4	SEN4
224	Aly	ERF2	SEN4
225	Aly	Rap2.6L	SEN4
226	Aly	HB6	SEN4
227	Aly	WRKY6	SEN4
228	Aly	MYB73	SEN4
229	Aly	CSDP1	SEN4
230	Aly	ATAF1	SEN4
231	Ath	GBF3	SEN4
232	Ath	ZFP7	SEN4
233	Ath	NF-YB2	SEN4
234	Ath	ZFP4	SEN4
235	Ath	ERF4	SEN4
236	Ath	Rap2.6L	SEN4
237	Ath	WRKY6	SEN4
238	Ath	CSDP1	SEN4
239	Ath	ATAF1	SEN4
240	Esa	CBF2	SEN4
241	Esa	RAX2	SEN4
242	Esa	GBF3	SEN4
243	Esa	ZFP7	SEN4
244	Esa	ZFP4	SEN4
245	Esa	NAP	SEN4
246	Esa	BZIP30	SEN4
247	Esa	TLP3	SEN4
248	Esa	ERF4	SEN4
249	Esa	Rap2.6L	SEN4
250	Esa	WRKY6	SEN4
251	Esa	CSDP1	SEN4
252	Esa	ATAF1	SEN4
253	Aly	HSFA5	SEN4
254	Esa	HSFA5	SEN4
255	Aly	TBP1	XTH22
256	Ath	TBP1	XTH22
257	Esa	TBP1	XTH22
258	Esa	WRKY32	XTH22
259	Esa	WRKY60	XTH22
260	Aly	CBF2	XTH22
261	Aly	ZFP4	XTH22
262	Aly	GAI	XTH22
263	Aly	NAP	XTH22
264	Aly	HB6	XTH22
265	Aly	NAC036	XTH22
266	Aly	WRKY6	XTH22
267	Aly	HY5	XTH22
268	Aly	MYB73	XTH22
269	Aly	CSDP1	XTH22
270	Ath	NAP	XTH22
271	Ath	TLP3	XTH22
272	Ath	WRKY6	XTH22
273	Ath	MYB73	XTH22
274	Ath	CSDP1	XTH22
275	Esa	GBF3	XTH22
276	Esa	ZFP7	XTH22
277	Esa	ZFP4	XTH22
278	Esa	TLP3	XTH22
279	Esa	ERF4	XTH22
280	Esa	WRKY6	XTH22
281	Esa	HY5	XTH22
282	Esa	CSDP1	XTH22
283	Aly	HSFA5	XTH22
284	Ath	HSFA5	XTH22
285	Esa	HSFA5	XTH22
286	Esa	CSDP1	ATA20
287	Aly	HB22	ATA20
288	Aly	HB34	ATA20
289	Aly	WRKY60	ATA20
290	Ath	HB22	ATA20
291	Ath	HB34	ATA20
292	Esa	HB22	ATA20
293	Esa	WRKY60	ATA20
294	Aly	GBF3	ATA20
295	Aly	ZFP7	ATA20
296	Aly	NF-YB2	ATA20
297	Aly	GAI	ATA20
298	Aly	NAP	ATA20
299	Aly	ERF4	ATA20
300	Aly	ERF2	ATA20
301	Aly	HB6	ATA20
302	Aly	WRKY6	ATA20
303	Aly	MYB73	ATA20
304	Aly	CSDP1	ATA20
305	Aly	GTL1	ATA20
306	Aly	ATAF1	ATA20
307	Ath	ZFP7	ATA20
308	Ath	ERF2	ATA20
309	Ath	Rap2.6L	ATA20
310	Ath	HB6	ATA20
311	Ath	ATAF1	ATA20
312	Esa	NF-YB2	ATA20
313	Esa	ZFP4	ATA20
314	Esa	ERF4	ATA20
315	Esa	ERF2	ATA20
316	Esa	Rap2.6L	ATA20
317	Esa	HB6	ATA20
318	Esa	WRKY6	ATA20
319	Esa	MYB73	ATA20
320	Esa	GTL1	ATA20
321	Esa	ATAF1	ATA20
322	Aly	BZIP30	ABF1
323	Aly	CSDP1	ABF1
324	Aly	GTL1	ABF1
325	Aly	HB6	ABF1
326	Aly	MYB73	ABF1
327	Aly	NAP	ABF1
328	Aly	TLP3	ABF1
329	Aly	WRKY6	ABF1
330	Aly	ZFP4	ABF1
331	Aly	ZFP7	ABF1
332	Ath	HB6	ABF1
333	Ath	ZFP4	ABF1
334	Esa	CSDP1	ABF1
335	Esa	HB6	ABF1
336	Esa	MYB73	ABF1
337	Esa	NAP	ABF1
338	Esa	RAX2	ABF1
339	Esa	WRKY6	ABF1
340	Ath	CSP3	Hypothetical protein_2
341	Esa	CSP3	Hypothetical protein_2
342	Esa	WRKY60	Hypothetical protein_2
343	Ath	GBF3	Hypothetical protein_2
344	Ath	ZFP4	Hypothetical protein_2
345	Ath	NAP	Hypothetical protein_2
346	Ath	Rap2.6L	Hypothetical protein_2
347	Ath	WRKY6	Hypothetical protein_2
348	Ath	CSDP1	Hypothetical protein_2
349	Ath	GTL1	Hypothetical protein_2
350	Ath	ATAF1	Hypothetical protein_2
351	Esa	CBF2	Hypothetical protein_2
352	Esa	GBF3	Hypothetical protein_2
353	Esa	ZFP7	Hypothetical protein_2
354	Esa	NF-YB2	Hypothetical protein_2
355	Esa	ZFP4	Hypothetical protein_2
356	Esa	GAI	Hypothetical protein_2
357	Esa	WIND2	Hypothetical protein_2
358	Esa	ZFP3	Hypothetical protein_2
359	Esa	BZIP30	Hypothetical protein_2
360	Esa	TLP3	Hypothetical protein_2
361	Esa	ERF4	Hypothetical protein_2
362	Esa	ERF2	Hypothetical protein_2
363	Esa	HB6	Hypothetical protein_2
364	Esa	WRKY6	Hypothetical protein_2
365	Esa	MYB73	Hypothetical protein_2
366	Esa	CSDP1	Hypothetical protein_2
367	Esa	GTL1	Hypothetical protein_2
368	Esa	ATAF1	Hypothetical protein_2
369	Aly	CSDP1	Raf-related Kinase
370	Aly	ZFP4	Raf-related Kinase
371	Aly	BZIP30	Raf-related Kinase
372	Aly	ERF4	Raf-related Kinase
373	Aly	Rap2.6L	Raf-related Kinase
374	Aly	HB6	Raf-related Kinase
375	Aly	WRKY6	Raf-related Kinase
376	Aly	MYB73	Raf-related Kinase
377	Ath	ZFP4	Raf-related Kinase
378	Ath	NAP	Raf-related Kinase
379	Ath	BZIP30	Raf-related Kinase
380	Ath	TLP3	Raf-related Kinase
381	Ath	ERF2	Raf-related Kinase
382	Ath	WRKY6	Raf-related Kinase
383	Ath	MYB73	Raf-related Kinase
384	Ath	CSDP1	Raf-related Kinase
385	Ath	ATAF1	Raf-related Kinase
386	Esa	ERF2	Raf-related Kinase
387	Esa	Rap2.6L	Raf-related Kinase
388	Aly	HSFA5	Raf-related Kinase
389	Aly	CSDP1	GOLS2
390	Esa	CSDP1	GOLS2
391	Ath	HB24	GOLS2
392	Ath	HB28	GOLS2
393	Aly	ZFP7	GOLS2
394	Aly	ZFP4	GOLS2
395	Aly	BZIP30	GOLS2
396	Aly	TLP3	GOLS2
397	Aly	ERF4	GOLS2
398	Aly	Rap2.6L	GOLS2
399	Aly	MYB2	GOLS2
400	Aly	WRKY6	GOLS2
401	Aly	MYB73	GOLS2
402	Aly	BLH1	GOLS2
403	Ath	MYBR1	GOLS2
404	Ath	GBF3	GOLS2
405	Ath	ZFP7	GOLS2
406	Ath	ZFP4	GOLS2
407	Ath	DRIP2	GOLS2
408	Ath	ZFP3	GOLS2
409	Ath	MYB109	GOLS2
410	Ath	BZIP30	GOLS2
411	Ath	TLP3	GOLS2
412	Ath	ERF4	GOLS2
413	Ath	ERF2	GOLS2
414	Ath	Rap2.6L	GOLS2
415	Ath	MYB73	GOLS2
416	Ath	CSDP1	GOLS2
417	Ath	NLP7	GOLS2
418	Ath	BLH1	GOLS2
419	Esa	RAX2	GOLS2
420	Esa	MYBR1	GOLS2
421	Esa	GBF3	GOLS2
422	Esa	ZFP7	GOLS2
423	Esa	ZFP4	GOLS2
424	Esa	NAP	GOLS2
425	Esa	ZFP3	GOLS2
426	Esa	MYB109	GOLS2
427	Esa	BZIP30	GOLS2
428	Esa	TLP3	GOLS2
429	Esa	ERF4	GOLS2
430	Esa	BT3	GOLS2
431	Esa	Rap2.6L	GOLS2
432	Esa	HB6	GOLS2
433	Esa	WRKY6	GOLS2
434	Esa	MYB73	GOLS2
435	Esa	GTL1	GOLS2
436	Esa	NLP7	GOLS2
437	Esa	BLH1	GOLS2
438	Aly	HSFA5	GOLS2
439	Ath	HSFA5	GOLS2
440	Esa	HSFA5	GOLS2
441	Aly	LOV1	PIF 8
442	Aly	WRKY60	PIF 8
443	Ath	LOV1	PIF 8
444	Aly	GBF3	PIF 8
445	Aly	ZFP4	PIF 8
446	Aly	TLP3	PIF 8
447	Aly	Rap2.6L	PIF 8
448	Aly	WRKY6	PIF 8
449	Aly	MYB73	PIF 8
450	Aly	CSDP1	PIF 8
451	Aly	ATAF1	PIF 8
452	Ath	GBF3	PIF 8
453	Ath	ZFP4	PIF 8
454	Ath	NAP	PIF 8
455	Ath	TLP3	PIF 8
456	Ath	WRKY6	PIF 8
457	Ath	ATAF1	PIF 8
458	Esa	GBF3	PIF 8
459	Esa	ZFP7	PIF 8
460	Esa	NAP	PIF 8
461	Esa	ZFP3	PIF 8
462	Esa	BZIP30	PIF 8
463	Esa	TLP3	PIF 8
464	Esa	Rap2.6L	PIF 8
465	Esa	WRKY6	PIF 8
466	Esa	MYB73	PIF 8
467	Esa	CSDP1	PIF 8
468	Ath	MYB2	CHR12
469	Aly	BPC2	CHR12
470	Aly	BPC3	CHR12
471	Aly	ERF5	CHR12
472	Aly	MYB84	CHR12
473	Ath	BPC1	CHR12
474	Ath	BPC2	CHR12
475	Ath	BPC3	CHR12
476	Esa	BPC1	CHR12
477	Esa	BPC2	CHR12
478	Esa	BPC3	CHR12
479	Esa	ERF5	CHR12
480	Aly	ATAF1	CHR12
481	Aly	BLH1	CHR12
482	Aly	CSDP1	CHR12
483	Aly	DRIP2	CHR12
484	Aly	DRMY1	CHR12
485	Aly	ERF2	CHR12
486	Aly	ERF4	CHR12
487	Aly	HB6	CHR12
488	Aly	HY5	CHR12
489	Aly	MYB2	CHR12
490	Aly	MYB73	CHR12
491	Aly	MYB93	CHR12
492	Aly	NAP	CHR12
493	Aly	NLP7	CHR12
494	Aly	Rap2.6L	CHR12
495	Aly	TLP3	CHR12
496	Aly	WRKY6	CHR12
497	Aly	ZFP3	CHR12
498	Aly	ZFP4	CHR12
499	Aly	ZFP7	CHR12
500	Ath	ATAF1	CHR12
501	Ath	CSDP1	CHR12
502	Ath	EPR1	CHR12
503	Ath	HY5	CHR12
504	Ath	Rap2.6L	CHR12
505	Ath	WRKY6	CHR12
506	Ath	ZFP4	CHR12
507	Ath	ZFP7	CHR12
508	Esa	CSDP1	CHR12
509	Esa	ERF2	CHR12
510	Esa	ERF4	CHR12
511	Esa	GBF3	CHR12
512	Esa	HY5	CHR12
513	Esa	MYB109	CHR12
514	Esa	MYBR1	CHR12
515	Esa	NAP	CHR12
516	Esa	Rap2.6L	CHR12
517	Esa	TLP3	CHR12
518	Esa	WRKY6	CHR12
519	Esa	ZFP4	CHR12
520	Aly	HSFA5	CHR12
521	Aly	ZFP7	SPL13A
522	Aly	ZFP4	SPL13A
523	Aly	TLP3	SPL13A
524	Aly	ERF4	SPL13A
525	Aly	ERF2	SPL13A
526	Aly	HB6	SPL13A
527	Aly	MDA1	SPL13A
528	Aly	WRKY6	SPL13A
529	Aly	MYB73	SPL13A
530	Aly	CSDP1	SPL13A
531	Aly	SAP18	SPL13A
532	Aly	ATAF1	SPL13A
533	Ath	ZFP4	SPL13A
534	Ath	CSDP1	SPL13A
535	Esa	CBF2	SPL13A
536	Esa	ZFP7	SPL13A
537	Esa	NF-YB2	SPL13A
538	Esa	ZFP4	SPL13A
539	Esa	TLP3	SPL13A
540	Esa	ERF4	SPL13A
541	Esa	HB6	SPL13A
542	Esa	MDA1	SPL13A
543	Esa	WRKY6	SPL13A
544	Esa	MYB73	SPL13A
545	Esa	CSDP1	SPL13A
546	Aly	CSDP1	FBS1
547	Ath	CSDP1	FBS1
548	Ath	WRKY60	FBS1
549	Aly	ZFP7	FBS1
550	Aly	NAP	FBS1
551	Aly	TLP3	FBS1
552	Aly	HB6	FBS1
553	Aly	WRKY6	FBS1
554	Aly	MYB73	FBS1
555	Ath	ZFP7	FBS1
556	Ath	ERF4	FBS1
557	Ath	ERF2	FBS1
558	Ath	HB6	FBS1
559	Ath	WRKY6	FBS1
560	Ath	NLP7	FBS1
561	Esa	RAX2	FBS1
562	Esa	ZFP7	FBS1
563	Esa	ZFP4	FBS1
564	Esa	BZIP30	FBS1
565	Esa	TLP3	FBS1
566	Esa	HB6	FBS1
567	Esa	WRKY6	FBS1
568	Esa	CSDP1	FBS1
569	Aly	HSFA5	FBS1
570	Ath	HSFA5	FBS1
571	Esa	HSFA5	FBS1
572	Aly	ASIL1	MYC2
573	Aly	ASIL2	MYC2
574	Ath	ASIL1	MYC2
575	Ath	ASIL2	MYC2
576	Esa	ASIL1	MYC2
577	Esa	ASIL2	MYC2
578	Aly	CSDP1	MYC2
579	Aly	DREB26	MYC2
580	Aly	HB6	MYC2
581	Aly	MYB73	MYC2
582	Aly	MYBR1	MYC2
583	Aly	NAP	MYC2
584	Aly	TLP3	MYC2
585	Aly	WRKY6	MYC2
586	Aly	ZFP4	MYC2
587	Ath	BZIP30	MYC2
588	Ath	CSDP1	MYC2
589	Ath	DREB26	MYC2
590	Ath	ERF4	MYC2
591	Ath	GBF3	MYC2
592	Ath	MYB73	MYC2
593	Ath	MYBR1	MYC2
594	Ath	NAP	MYC2
595	Ath	Rap2.6L	MYC2
596	Ath	TLP3	MYC2
597	Ath	WRKY6	MYC2
598	Ath	ZFP4	MYC2
599	Esa	CBF2	MYC2
600	Esa	CSDP1	MYC2
601	Esa	DREB26	MYC2
602	Esa	DRIP2	MYC2
603	Esa	ERF4	MYC2
604	Esa	HB6	MYC2
605	Esa	MYB73	MYC2
606	Esa	OFP16	MYC2
607	Esa	WRKY6	MYC2
608	Esa	ZFP4	MYC2
609	Ath	GNAT4	MYC2
610	Esa	HSFA5	MYC2
611	Aly	WRKY60	EGR1
612	Aly	CBF2	EGR1
613	Aly	ZFP4	EGR1
614	Aly	NAP	EGR1
615	Aly	ZFP3	EGR1
616	Aly	TLP3	EGR1
617	Aly	ERF4	EGR1
618	Aly	HB6	EGR1
619	Aly	WRKY6	EGR1
620	Aly	OFP16	EGR1
621	Aly	CSDP1	EGR1
622	Ath	CBF2	EGR1
623	Ath	GBF3	EGR1
624	Ath	ZFP4	EGR1
625	Ath	NAP	EGR1
626	Ath	TLP3	EGR1
627	Ath	ERF4	EGR1
628	Ath	WRKY6	EGR1
629	Ath	CSDP1	EGR1
630	Esa	CBF2	EGR1
631	Esa	GBF3	EGR1
632	Esa	ZFP4	EGR1
633	Esa	ERF4	EGR1
634	Esa	WRKY6	EGR1
635	Esa	OFP16	EGR1
636	Esa	CSDP1	EGR1
637	Ath	HSFA5	EGR1
638	Aly	TLP3	LTP4
639	Aly	WRKY6	LTP4
640	Aly	CSDP1	LTP4
641	Ath	WRKY6	LTP4
642	Esa	WRKY6	LTP4
643	Esa	CSDP1	LTP4
644	Aly	HSFA5	LTP4
645	Aly	CSDP1	PGIP1
646	Aly	WIND1	PGIP1
647	Ath	CSDP1	PGIP1
648	Esa	CSDP1	PGIP1
649	Aly	CSP3	PGIP1
650	Aly	HB22	PGIP1
651	Aly	WRKY60	PGIP1
652	Ath	CSP3	PGIP1
653	Ath	HB22	PGIP1
654	Ath	SAP13	PGIP1
655	Ath	WIND1	PGIP1
656	Ath	WRKY60	PGIP1
657	Esa	CSP3	PGIP1
658	Esa	HB22	PGIP1
659	Esa	WRKY60	PGIP1
660	Aly	CBF2	PGIP1
661	Aly	MYBR1	PGIP1
662	Aly	GBF3	PGIP1
663	Aly	ESE3	PGIP1
664	Aly	ZFP4	PGIP1
665	Aly	DRIP2	PGIP1
666	Aly	WIND2	PGIP1
667	Aly	ZFP3	PGIP1
668	Aly	TLP3	PGIP1
669	Aly	ERF4	PGIP1
670	Aly	DREB26	PGIP1
671	Aly	ERF2	PGIP1
672	Aly	HB6	PGIP1
673	Aly	WRKY6	PGIP1
674	Aly	MYB73	PGIP1
675	Ath	RAX2	PGIP1
676	Ath	MYBR1	PGIP1
677	Ath	GBF3	PGIP1
678	Ath	ZFP7	PGIP1
679	Ath	NF-YB1	PGIP1
680	Ath	ZFP8	PGIP1
681	Ath	ZFP4	PGIP1
682	Ath	TLP3	PGIP1
683	Ath	ERF4	PGIP1
684	Ath	ERF2	PGIP1
685	Ath	Rap2.6L	PGIP1
686	Ath	HB6	PGIP1
687	Ath	WRKY6	PGIP1
688	Ath	OFP16	PGIP1
689	Ath	MYB73	PGIP1
690	Ath	SAP18	PGIP1
691	Ath	ATAF1	PGIP1
692	Ath	LUH	PGIP1
693	Ath	BLH1	PGIP1
694	Esa	MYBR1	PGIP1
695	Esa	GBF3	PGIP1
696	Esa	ZFP7	PGIP1
697	Esa	ZFP4	PGIP1
698	Esa	DRIP2	PGIP1
699	Esa	ZFP3	PGIP1
700	Esa	BZIP30	PGIP1
701	Esa	TLP3	PGIP1
702	Esa	ERF4	PGIP1
703	Esa	BT3	PGIP1
704	Esa	NF-YA5	PGIP1
705	Esa	HB6	PGIP1
706	Esa	MDA1	PGIP1
707	Esa	WRKY6	PGIP1
708	Esa	OFP16	PGIP1
709	Esa	MYB73	PGIP1
710	Esa	ETR1	PGIP1
711	Esa	ATAF1	PGIP1
712	Esa	NLP7	PGIP1
713	Esa	HSFA5	PGIP1
714	Esa	ZFP4	AXR3
715	Ath	CSP3	AXR3
716	Esa	CSP3	AXR3
717	Esa	WRKY60	AXR3
718	Aly	ERF4	AXR3
719	Aly	ERF2	AXR3
720	Aly	HB6	AXR3
721	Aly	WRKY6	AXR3
722	Aly	MYB73	AXR3
723	Aly	CSDP1	AXR3
724	Ath	ZFP7	AXR3
725	Ath	ZFP4	AXR3
726	Ath	NAP	AXR3
727	Ath	ERF4	AXR3
728	Ath	BT3	AXR3
729	Ath	HB6	AXR3
730	Ath	WRKY6	AXR3
731	Ath	MYB73	AXR3
732	Ath	CSDP1	AXR3
733	Ath	ATAF1	AXR3
734	Esa	CBF2	AXR3
735	Esa	GBF3	AXR3
736	Esa	ZFP7	AXR3
737	Esa	NF-YB2	AXR3
738	Esa	GAI	AXR3
739	Esa	ZFP3	AXR3
740	Esa	ERF4	AXR3
741	Esa	ERF2	AXR3
742	Esa	Rap2.6L	AXR3
743	Esa	HB6	AXR3
744	Esa	WRKY6	AXR3
745	Esa	MYB73	AXR3
746	Esa	CSDP1	AXR3
747	Esa	GTL1	AXR3
748	Ath	HSFA5	AXR3
749	Aly	CBF2	DUF506
750	Aly	ZFP7	DUF506
751	Aly	ZFP4	DUF506
752	Aly	ZFP3	DUF506
753	Aly	ERF2	DUF506
754	Aly	Rap2.6L	DUF506
755	Aly	HY5	DUF506
756	Aly	MYB73	DUF506
757	Ath	MYBR1	DUF506
758	Ath	HB6	DUF506
759	Ath	WRKY6	DUF506
760	Ath	ATAF1	DUF506
761	Esa	CBF2	DUF506
762	Esa	MYBR1	DUF506
763	Esa	ZFP4	DUF506
764	Esa	NAP	DUF506
765	Esa	ZFP3	DUF506
766	Esa	TLP3	DUF506
767	Esa	ERF4	DUF506
768	Esa	HB6	DUF506
769	Esa	WRKY6	DUF506
770	Esa	HY5	DUF506
771	Esa	MYB73	DUF506
772	Esa	CSDP1	DUF506
773	Esa	HSFA5	DUF506
774	Ath	WRKY6	CYP707A1
775	Esa	WRKY6	CYP707A1
776	Ath	ASIL1	CYP707A1
777	Ath	ASIL2	CYP707A1
778	Ath	BPC2	CYP707A1
779	Esa	BPC2	CYP707A1
780	Aly	CSDP1	CYP707A1
781	Aly	ERF2	CYP707A1
782	Aly	ERF4	CYP707A1
783	Aly	NAP	CYP707A1
784	Aly	WRKY6	CYP707A1
785	Ath	ATAF1	CYP707A1
786	Ath	BZIP30	CYP707A1
787	Ath	CSDP1	CYP707A1
788	Ath	ERF4	CYP707A1
789	Ath	GBF3	CYP707A1
790	Ath	HB6	CYP707A1
791	Ath	MYB73	CYP707A1
792	Ath	Rap2.6L	CYP707A1
793	Ath	ZFP4	CYP707A1
794	Ath	ZFP7	CYP707A1
795	Esa	BZIP30	CYP707A1
796	Esa	CSDP1	CYP707A1
797	Esa	ERF2	CYP707A1
798	Esa	ERF4	CYP707A1
799	Esa	MYB73	CYP707A1
800	Esa	Rap2.6L	CYP707A1
801	Esa	TLP3	CYP707A1
802	Esa	ZFP3	CYP707A1
803	Esa	ZFP4	CYP707A1
804	Aly	TLP3	NADP-ME1
805	Aly	BT3	NADP-ME1
806	Aly	HB6	NADP-ME1
807	Aly	WRKY6	NADP-ME1
808	Aly	MYB73	NADP-ME1
809	Aly	CSDP1	NADP-ME1
810	Aly	GTL1	NADP-ME1
811	Ath	WRKY6	NADP-ME1
812	Ath	CSDP1	NADP-ME1
813	Esa	ZFP4	NADP-ME1
814	Esa	TLP3	NADP-ME1
815	Esa	ERF4	NADP-ME1
816	Esa	HB6	NADP-ME1
817	Esa	WRKY6	NADP-ME1
818	Esa	MYB73	NADP-ME1
819	Esa	CSDP1	NADP-ME1
820	Aly	HSFA5	NADP-ME1
821	Esa	HSFA5	NADP-ME1
822	Aly	ZFP4	Myb112
823	Aly	NAC41	Myb112
824	Aly	ZFP3	Myb112
825	Aly	ERF4	Myb112
826	Aly	ERF2	Myb112
827	Aly	HB6	Myb112
828	Aly	WRKY6	Myb112
829	Aly	ETR1	Myb112
830	Aly	HDA6	Myb112
831	Aly	ATAF1	Myb112
832	Ath	CBF2	Myb112
833	Ath	ZFP4	Myb112
834	Ath	NAP	Myb112
835	Ath	ZFP3	Myb112
836	Ath	TLP3	Myb112
837	Ath	ERF4	Myb112
838	Ath	HB6	Myb112
839	Ath	MDA1	Myb112
840	Ath	WRKY6	Myb112
841	Ath	MYB73	Myb112
842	Ath	CSDP1	Myb112
843	Ath	SAP18	Myb112
844	Esa	MYBR1	Myb112
845	Esa	NF-YB2	Myb112
846	Esa	ZFP4	Myb112
847	Esa	ZFP3	Myb112
848	Esa	TLP3	Myb112
849	Esa	ERF4	Myb112
850	Esa	HB6	Myb112
851	Esa	MDA1	Myb112
852	Esa	WRKY6	Myb112
853	Esa	MYB73	Myb112
854	Esa	CSDP1	Myb112
855	Esa	BLH1	Myb112
856	Aly	ASIL1	GATA9
857	Aly	ASIL2	GATA9
858	Aly	DREB-A5-Fam-2	GATA9
859	Aly	DREB-A6-Fam-1	GATA9
860	Aly	ERF39	GATA9
861	Aly	TINY	GATA9
862	Aly	WRKY60	GATA9
863	Ath	ASIL1	GATA9
864	Ath	ASIL2	GATA9
865	Ath	WRKY60	GATA9
866	Ath	ZF_Htype_2	GATA9
867	Esa	ASIL1	GATA9
868	Esa	ASIL2	GATA9
869	Esa	DREB-A5-Fam-2	GATA9
870	Esa	DREB-A6-Fam-1	GATA9
871	Esa	ERF39	GATA9
872	Esa	TINY	GATA9
873	Esa	WRKY60	GATA9
874	Aly	CBF2	GATA9
875	Aly	MYBR1	GATA9
876	Aly	ZFP7	GATA9
877	Aly	ZFP4	GATA9
878	Aly	NAP	GATA9
879	Aly	WIND2	GATA9
880	Aly	WIND1	GATA9
881	Aly	ZFP3	GATA9
882	Aly	TLP3	GATA9
883	Aly	ERF4	GATA9
884	Aly	DREB26	GATA9
885	Aly	BT3	GATA9
886	Aly	Rap2.6L	GATA9
887	Aly	MYB32	GATA9
888	Aly	HB6	GATA9
889	Aly	WRKY6	GATA9
890	Aly	MYB73	GATA9
891	Aly	CSDP1	GATA9
892	Aly	GTL1	GATA9
893	Aly	NLP7	GATA9
894	Aly	BLH1	GATA9
895	Ath	MYBR1	GATA9
896	Ath	ERF2	GATA9
897	Ath	Rap2.6L	GATA9
898	Ath	HB6	GATA9
899	Ath	GTL1	GATA9
900	Esa	CBF2	GATA9
901	Esa	ZFP7	GATA9
902	Esa	ZFP4	GATA9
903	Esa	NAP	GATA9
904	Esa	WIND1	GATA9
905	Esa	TLP3	GATA9
906	Esa	ERF4	GATA9
907	Esa	DREB26	GATA9
908	Esa	MYB32	GATA9
909	Esa	HB6	GATA9
910	Esa	WRKY6	GATA9
911	Esa	MYB73	GATA9
912	Esa	CSDP1	GATA9
913	Esa	GTL1	GATA9
914	Esa	BLH1	GATA9
915	Aly	HSFA5	GATA9
916	Esa	HSFA5	GATA9
917	Aly	NF-YB2	NAC41
918	Aly	GAI	NAC41
919	Aly	ERF2	NAC41
920	Aly	Rap2.6L	NAC41
921	Aly	HB6	NAC41
922	Aly	GTL1	NAC41
923	Aly	ATAF1	NAC41
924	Ath	ZFP4	NAC41
925	Ath	BZIP30	NAC41
926	Ath	ERF2	NAC41
927	Ath	Rap2.6L	NAC41
928	Ath	HB6	NAC41
929	Ath	WRKY6	NAC41
930	Esa	CBF2	MAPKKK17
931	Aly	WRKY60	MAPKKK17
932	Esa	WRKY60	MAPKKK17
933	Aly	GBF3	MAPKKK17
934	Aly	ZFP7	MAPKKK17
935	Aly	ZFP4	MAPKKK17
936	Aly	NAP	MAPKKK17
937	Aly	WIND1	MAPKKK17
938	Aly	TLP3	MAPKKK17
939	Aly	ERF4	MAPKKK17
940	Aly	ERF2	MAPKKK17
941	Aly	Rap2.6L	MAPKKK17
942	Aly	HB6	MAPKKK17
943	Aly	WRKY6	MAPKKK17
944	Aly	CSDP1	MAPKKK17
945	Aly	BLH1	MAPKKK17
946	Ath	RAX2	MAPKKK17
947	Ath	ZFP7	MAPKKK17
948	Ath	ZFP4	MAPKKK17
949	Ath	NF-YC9	MAPKKK17
950	Ath	NAP	MAPKKK17
951	Ath	TLP3	MAPKKK17
952	Ath	ERF4	MAPKKK17
953	Ath	WRKY6	MAPKKK17
954	Ath	CSDP1	MAPKKK17
955	Ath	BLH1	MAPKKK17
956	Esa	GBF3	MAPKKK17
957	Esa	ZFP7	MAPKKK17
958	Esa	ESE3	MAPKKK17
959	Esa	ZFP4	MAPKKK17
960	Esa	NAP	MAPKKK17
961	Esa	WIND1	MAPKKK17
962	Esa	ZFP3	MAPKKK17
963	Esa	TLP3	MAPKKK17
964	Esa	ERF4	MAPKKK17
965	Esa	ERF2	MAPKKK17
966	Esa	Rap2.6L	MAPKKK17
967	Esa	WRKY6	MAPKKK17
968	Esa	CSDP1	MAPKKK17
969	Ath	HSFA5	MAPKKK17
970	Ath	DIV2	PDF1.2C
971	Ath	SZF1	PDF1.2C
972	Ath	NAP	PDF1.2C
973	Ath	ERF4	PDF1.2C
974	Ath	CSDP1	PDF1.2C
975	Esa	NAP	PDF1.2C
976	Esa	ERF4	PDF1.2C
977	Esa	WRKY6	PDF1.2C
978	Esa	MYB73	PDF1.2C
979	Esa	CSDP1	PDF1.2C
980	Ath	VFP3	NCED4
981	Esa	ASIL2	NCED4
982	Esa	VFP3	NCED4
983	Ath	Rap2.6L	NCED4
984	Ath	HB6	NCED4
985	Ath	HY5	NCED4
986	Ath	CSDP1	NCED4
987	Esa	NAP	NCED4
988	Esa	ERF2	NCED4
989	Esa	Rap2.6L	NCED4
990	Esa	HB6	NCED4
991	Esa	ATAF1	NCED4
992	Aly	LOV1	WRKY40
993	Aly	WRKY60	WRKY40
994	Aly	CBF2	WRKY40
995	Aly	ZFP7	WRKY40
996	Aly	NF-YB2	WRKY40
997	Aly	ZFP4	WRKY40
998	Aly	NAP	WRKY40
999	Aly	ERF4	WRKY40
1000	Aly	ERF2	WRKY40
1001	Aly	Rap2.6L	WRKY40
1002	Aly	HB6	WRKY40
1003	Aly	WRKY6	WRKY40
1004	Aly	MYB73	WRKY40
1005	Aly	CSDP1	WRKY40
1006	Aly	GTL1	WRKY40
1007	Aly	ATAF1	WRKY40
1008	Ath	CBF2	WRKY40
1009	Ath	ZFP7	WRKY40
1010	Ath	ZFP4	WRKY40
1011	Ath	GAI	WRKY40
1012	Ath	NAP	WRKY40
1013	Ath	WIND2	WRKY40
1014	Ath	ERF4	WRKY40
1015	Ath	ERF2	WRKY40
1016	Ath	HB6	WRKY40
1017	Ath	WRKY6	WRKY40
1018	Ath	ATAF1	WRKY40
1019	Esa	ERF2	WRKY40
1020	Esa	Rap2.6L	WRKY40
1021	Esa	HB6	WRKY40
1022	Aly	ZFP7	AGL12
1023	Aly	ZFP4	AGL12
1024	Aly	ERF4	AGL12
1025	Aly	WRKY6	AGL12
1026	Aly	HY5	AGL12
1027	Aly	MYB73	AGL12
1028	Aly	CSDP1	AGL12
1029	Ath	ZFP7	AGL12
1030	Ath	ZFP4	AGL12
1031	Ath	NAP	AGL12
1032	Ath	WRKY6	AGL12
1033	Ath	MYB73	AGL12
1034	Ath	CSDP1	AGL12
1035	Ath	ATAF1	AGL12
1036	Esa	MYBR1	AGL12
1037	Esa	GBF3	AGL12
1038	Esa	ZFP7	AGL12
1039	Esa	ZFP4	AGL12
1040	Esa	NAP	AGL12
1041	Esa	ZFP3	AGL12
1042	Esa	BZIP30	AGL12
1043	Esa	ZFP1	AGL12
1044	Esa	ERF4	AGL12
1045	Esa	ERF2	AGL12
1046	Esa	WRKY6	AGL12
1047	Esa	HY5	AGL12
1048	Esa	CSDP1	AGL12
1049	Aly	HSFA5	AGL12
1050	Esa	HSFA5	AGL12
1051	Aly	WRKY6	RBB1
1052	Aly	CSDP1	RBB1
1053	Ath	CBF2	RBB1
1054	Ath	GBF3	RBB1
1055	Ath	ZFP7	RBB1
1056	Ath	NAP	RBB1
1057	Ath	ZFP3	RBB1
1058	Ath	ERF4	RBB1
1059	Ath	ERF2	RBB1
1060	Ath	Rap2.6L	RBB1
1061	Ath	HB6	RBB1
1062	Ath	WRKY6	RBB1
1063	Ath	CSDP1	RBB1
1064	Ath	ATAF1	RBB1
1065	Aly	CSDP1	Hypothetical_protein_1
1066	Ath	WRKY6	Hypothetical_protein_1
1067	Aly	WRKY60	Hypothetical_protein_1
1068	Esa	WRKY60	Hypothetical_protein_1
1069	Aly	NF-YB2	Hypothetical_protein_1
1070	Aly	ZFP4	Hypothetical_protein_1
1071	Aly	NAP	Hypothetical_protein_1
1072	Aly	ZFP3	Hypothetical_protein_1
1073	Aly	ERF4	Hypothetical_protein_1
1074	Aly	ERF2	Hypothetical_protein_1
1075	Aly	HB6	Hypothetical_protein_1
1076	Aly	WRKY6	Hypothetical_protein_1
1077	Aly	GTL1	Hypothetical_protein_1
1078	Ath	NAP	Hypothetical_protein_1
1079	Ath	Rap2.6L	Hypothetical_protein_1
1080	Ath	HB6	Hypothetical_protein_1
1081	Ath	MYB73	Hypothetical_protein_1
1082	Ath	CSDP1	Hypothetical_protein_1
1083	Ath	GTL1	Hypothetical_protein_1
1084	Esa	ZFP4	Hypothetical_protein_1
1085	Esa	NAP	Hypothetical_protein_1
1086	Esa	ZFP3	Hypothetical_protein_1
1087	Esa	ERF4	Hypothetical_protein_1
1088	Esa	ERF2	Hypothetical_protein_1
1089	Esa	HB6	Hypothetical_protein_1
1090	Esa	WRKY6	Hypothetical_protein_1
1091	Esa	MYB73	Hypothetical_protein_1
1092	Esa	CSDP1	Hypothetical_protein_1
1093	Esa	GTL1	Hypothetical_protein_1
1094	Aly	WRKY60	APX2
1095	Ath	TMO6	APX2
1096	Ath	WRKY60	APX2
1097	Esa	WRKY60	APX2
1098	Aly	CBF2	APX2
1099	Aly	ZFP7	APX2
1100	Aly	ZFP4	APX2
1101	Aly	NAP	APX2
1102	Aly	ZFP3	APX2
1103	Aly	BZIP30	APX2
1104	Aly	ERF4	APX2
1105	Aly	ERF2	APX2
1106	Aly	HB6	APX2
1107	Aly	WRKY6	APX2
1108	Aly	MYB73	APX2
1109	Aly	CSDP1	APX2
1110	Aly	GTL1	APX2
1111	Ath	CBF2	APX2
1112	Ath	MYBR1	APX2
1113	Ath	ZFP7	APX2
1114	Ath	ZFP4	APX2
1115	Ath	GAI	APX2
1116	Ath	NAP	APX2
1117	Ath	WIND2	APX2
1118	Ath	WIND1	APX2
1119	Ath	ZFP3	APX2
1120	Ath	ERF4	APX2
1121	Ath	ERF2	APX2
1122	Ath	HB6	APX2
1123	Ath	WRKY6	APX2
1124	Ath	MYB73	APX2
1125	Ath	CSDP1	APX2
1126	Ath	GTL1	APX2
1127	Ath	ATAF1	APX2
1128	Esa	GBF3	APX2
1129	Esa	ZFP8	APX2
1130	Esa	ZFP4	APX2
1131	Esa	NAP	APX2
1132	Esa	ERF4	APX2
1133	Esa	Rap2.6L	APX2
1134	Esa	HB6	APX2
1135	Esa	WRKY6	APX2
1136	Esa	MYB73	APX2
1137	Esa	CSDP1	APX2

### Sheet: 03_Y1H_validation_rate
Slno	Study	Y1H interactions	Orthogonal interactions	Overlap	Overlap percentage
1	Santoso, et al. NAR, 2020	747	1954	152	20.3481
2	Reece-Hoyes, et al. Mol Cell, 2013	542	2813	95	17.5277
3	Bass, et al. Cell, 2015	240	589	28	11.6667
4	Bass, et al. MSB, 2016	2188	19764	438	20.0183
5	DGRN (This study)	260	65	41	15.7692
